# Biosynthesis of Circular RNA ciRS-7/CDR1as Is Mediated by Mammalian-Wide Interspersed Repeats (MIRs)

**DOI:** 10.1101/411231

**Authors:** Rei Yoshimoto, Karim Rahimi, Thomas Hansen, Jørgen Kjems, Akila Mayeda

**Affiliations:** Division of Gene Expression Mechanism, Institute for Comprehensive Medical Science, Fujita Health University, Toyoake, Aichi, 470-1192, Japan; Department of Molecular Biology and Genetics, Aarhus University, C.F. Møllers Allé 3, 8000 Aarhus C, Denmark; Interdisciplinary Nanoscience Center, Aarhus University, Gustav Wieds Vej 14, 8000 Aarhus C, Denmark

## Abstract

Circular RNAs (circRNAs) are stable noncoding RNAs with a closed circular structure. One of the first and best studied circRNAs is ciRS-7 (CDR1as) that acts as a regulator of the microRNA miR-7, however, the biosynthesis pathway has remained an enigma. Here we delineate the biosynthesis pathway of ciRS-7. The back-splicing events that form circRNAs are often facilitated by flanking inverted repeats of the primate-specific *Alu* elements. ciRS-7 gene lacks these elements but, instead, we identified a set of flanking inverted elements belonging to the mammalian-wide interspersed repeat (MIR) family. Splicing reporter assays in HEK293 cells demonstrated that these inverted MIRs are required to generate ciRS-7 through a back-splicing and CRISPR/Cas9-mediated deletions confirmed the requirement of the endogenous MIR elements in SH-SY5Y cells. Using bioinformatics searches, we identified several other MIR-dependent circRNAs that we confirmed experimentally. We propose that MIR-mediated RNA circularization constitutes a new widespread biosynthesis principle for mammalian circRNAs.
