## Supplemental Table S1 for "Biosynthesis of Circular RNA ciRS-7/CDR1as Is Mediated by Mammalian-Wide Interspersed Repeats (MIRs)"

### Sheet: Sheet1
Table S1 List of all the synthetic oligonucleotides used in the experiments.
Primer DNAs for plasmids construction
ciRS-7-5´/BamHI	5’-AAAGGATCCACCCCTGGGTTATTGGGTTGTGGAGAATCA-3’	For pcDNA3-ciRS-7
ciRS-7-3´/XhoI	5’-AAACTCGAGACCTTTGGATCACATCATTCTATCATGATT-3’
ciRS-7-∆5´MIR/BamHI	5’-AAAGGATCCATTATTATAACATGAATAAGCATTATGCAA-3’	For pcDNA3-ciRS-7∆MIR
ciRS-7-∆3´MIR/XhoI	5’-AAACTCGAGTCTTTGGTCATGTAAGACCAATGATAAAAA-3’
circCDK8-5´/BamHI	5’-AAAGAATTCAATGCAGTCTCAGTCCAGCAG-3’	For pcDNA3-circCDK8
circCDK8-3´/XhoI	5’-TTTCTCGAGCACTCGGGACCTTATCAGTTT-3’
circCDK8-∆5´MIR-R	5’-ATCACACAGCTCTGTACTTTGTAAGTTGTG-3’	For pcDNA3-circCDK8∆5´MIR
circCDK8-∆5´MIR -F	5’-TCTGGGACTTGATGAAATGGCTTTTCTTCT-3’
circCDK8-∆3´MIR-R	5’-TGTCAGTACTTTTCCATGCCAGTAACATTT-3’	For pcDNA3-circCDK8∆3´MIR
circCDK8-∆3´MIR-F	5’-GCTATTGTTTTGGAACAATGTTTCACAGTG-3’
circSPNS1-infusion-F	5’-TGACGATAAAGGATCCAGGGGTTGTCTTATTTAGA-3’	For pcDNA3-circSPNS1
circSPNS1-infusion-R	5’-TAGATGCATGCTCGACATCTATTAACTAATTTAATCCT-3’
circSPNS1-∆5´MIR-F	5’-TGACGATAAAGGATCTGGGAGCGGGCTGGTGAG-3’	For pcDNA3-circSPNS1∆MIR
circSPNS1-∆3´MIR-R	5’-TAGATGCATGCTCGAGACCCACGCCATCCCCCT-3’
circTMEM109/BamHI	5’-AAAGGATCCGGAGACAATACAGCAGAGTTG-3’	For pcDNA3-circTMEM109
circTMEM109/XhoI	5’-TTTCTCGAGACATTGCAAAGGAATAAGCCG-3’
circTMEM109-∆5´MIR/BamHI	5’-AAAGGATCCTGAATGTTAGCTTTTTATTAA-3’	For pcDNA3-circTMEM109∆5,3MIR
circTMEM109-∆3´MIR/XhoI	5’-TTTCTCGAGTGGTGGCGGAAGTTCTTTTTT-3’
circTMEM109-∆5´MIR-F	5’-GTTATTCTTGTTTGAGCACATAACTGAGC-3’
circTMEM109-∆5´MIR-R	5’-AGGAGTCAAGTTATACTGTGGGTCT-3’
circSRGAP2C/BamHI	5’-CCCAGATCTATCCAGAGGAGAGTCGGTGTT-3’	For pcDNA3-circSRGAP2C
circSRGAP2C/XhoI	5’-TTTCTCGAGATGTCAGGGGGAGCTGGATAC-3’
circSRGAP2C-∆5´MIR/BamHI	5’-CCCAGATCTCAATGTTTATTAAGTGGTAGA-3’	For pcDNA3-circSRGAP2C∆5,3MIR
circSRGAP2C-∆3´MIR/XhoI	5’-TTTCTCGAGGCATTGTAACTCTTTAGTTAA-3’
circSRGAP2C-∆5´MIR-F	5’-GGCATTGCAGTTGCTGTGA-3’
circSRGAP2C-∆5´MIR-R	5’-TCTAGACAACAACCCTATGAAGACTG-3’
circSRGAP2C-∆3´MIR-F	5’-AGCACCCTGATGGATCATGG-3’
circSRGAP2C-∆3´MIR-R	5’-TCGTCTATCTGCCAGGAAATACTTT-3’
circZMYNDR8/BamHI	5’-CGGAATTCGGCCTAGACACAAAGGATCAAG-3’	For pcDNA3-circZMYNDR8
circZMYNDR8/XhoI	5’-TTTCTCGAGTGGAAAAGAAGCTGCTCAGAC-3’
circZMYNDR8-∆5´MIR/BamHI	5’-CCCAGATCTCAATGTTTATTAAGTGGTAGA-3’	For pcDNA3-circZMYNDR8∆5,3MIR
circZMYNDR8-∆3´MIR/XhoI	5’-TTTCTCGAGGGTCACATAACTTTTGATAGT-3’
Primer DNAs for splicing products analysis
ciRS-7-F(nested)	5’-TAAGGATGGCCCAGAAGGAG-3’	For PCR detection of alternatively spliced products from ciRS-7 precursor
ciRS-7-R(nested)	5’-GGAACAGTTAGGGATCCCTT-3’
ciRS-7-F	5’-TCCGCGCCTTTGAGAGCTTTGGAACGATAT-3’
ciRS-7-R	5’-CAGAAACAATGGCAATTATAATAGTTAAAC-3’
circSPNS1-F(nested)	5’-TGCTCTTCCTCTGACAGTCTC-3’	For PCR detection of circSPNS1 cDNA
circSPNS1-R(nested)	5’-AAGAGGTCGGCAATGAGAGTG-3’
circSPNS1-F	5’-GCGCGATGGTGGAATAACTG -3’
circSPNS1-R	5’-TTCCTCTTCCTGTCCCTTGC -3’
circCDK8-F	5’-TGAGAGTTGTTCCTCCTACCAC-3’	For PCR detection of circCDK8 cDNA
circCDK8-R	5’-TCCTGCATAGCCTGTTCTGAG-3’
circTMEM109-F	5’-TTCTGTGGCCTTCTTTGCTC-3’	For PCR detection of circTMEM109 cDNA
circTMEM109-R	5’-AACACATGCTTTCCCCATGG-3’
circZMYNDR8-F	5’-AGGAACCCAAAGAACCATCTCC-3’	For PCR detection of circZMYNDR8 cDNA
circZMYNDR8-R	5’-TTCTCAGAATCCTCCGAATCGC-3’
circSRGAP2C-F	5’-CAACCAATGCATCTGTCTTCAAG-3’	For PCR detection of circSRGAP2C cDNA
circSRGAP2C-R	5’-GCTGTCGGCATTGTACATGTG-3’
ciRS-7-F	5’-ACGTCTCCAGTGTGCTGA-3’	For PCR detection of ciRS-7 cDNA
ciRS-7-R	5’-GCTGTCGGCATTGTACATGTG-3’
GAPDH-F	5’-AGCCACATCGCTCAGACAC-3’	For PCR detection of GAPDH cDNA
GAPDH-R	5’-GCCCAATACGACCAAATCC-3’
pcDNA3-3´UTR-F	5’-ATGCATCTAGAGGGCCCTATTC-3’	For PCR detection of circRNA precursor cDNAs from reporter pDNA3-plasmids
pcDNA3-3´UTR-R	5’-AACAACAGATGGCTGGCAAC-3’
pcDNA5-FRT/TO 3´UTR-F	5’-AGTCTAGAGGGCCCGTTTAAAC-3’	For PCR detection of circRNA precursor cDNAs from reporter pDNA5-plasmids
pcDNA5-FRT/TO 3´UTR-R	5’-TTAGGAAAGGACAGTGGGAGTG-3’
NEAT1-F	5’-AGTTGCATTCTCACCGTCAC-3’	For PCR detection of NEAT1 gene fragment (control)
NEAT1-R	5’-TGCCGATGAAGCAACAAAGC-3’
ciRS-7-AS-gRNA1-2F	5’-ACTGACTTCTTGTCTGCTCTG G-3’	For PCR detection of ciRS-7 editing & un-editing by gRNA1/2
ciRS-7-AS-gRNA1-2R	5’-TGCCTGGATGTAGCAAATGC-3’
ciRS-7-AS-gRNA2-3F	5’-TCCTAGATGGTGTGCTTCTCA C-3’	For PCR detection of ciRS-7 editing by gRNA2/3
ciRS-7-AS-gRNA2-3R	5’-CAGTCACACAGCTGGTAATTG G-3’
ciRS-7-AS-gRNA2-3F'	5’-ATCGGGGGCACACAAGAATC-3’	For PCR detection of ciRS-7 un-editing by gRNA2/3
ciRS-7-AS-gRNA2-3R'	5’-TGCCATTGTCCTCAATCGTC-3’
ciRS-7-AS-gRNA4-5F	5’-TTTCCTGCTCTGTAGAAAGTCA-3’	For PCR detection of ciRS-7 editing & un-editing by gRNA4/5
ciRS-7-AS-gRNA4-5R	5’-TCAGCTTGTCAGATGCCAGA-3’
ciRS-7-5´MIR-gRNA1-2F	5’-CTACTTGGCAGTGGTATGGTGA-3’	For PCR detection of ciRS-7 editing & un-editing by gRNA1/2
ciRS-7-5´MIR-gRNA1-2R	5’-TGCAGATCAGGGAGTAACTTACAG-3’
ciRS-7-3´MIR-gRNA3-4F	5’-ACTTCACTAGTGCTTACGGTTT-3’	For PCR detection of ciRS-7 editing & un-editing by gRNA3/4
ciRS-7-3´MIR-gRNA3-4R	5’-AAGCACCAGTACTCGAAGCA-3’
circCDK8-5´MIR-gRNA1-2F	5’-TGGAAATGCAGGCTTTTGGC-3’	For PCR detection of circCDK8 editing & un-editing by gRNA1/2
circCDK8-5´MIR-gRNA1-2R	5’-GGGTCCATGGTAAGCAGCTT-3’
circCDK8-3´MIR-gRNA3-4F	5’-GGGTTTATGATCGTGGGAAAATG-3’	For PCR detection of circCDK8 editing & un-editing by gRNA3/4
circCDK8-3´MIR-gRNA3-4R	5’-ACTGAACCCTTGTGTAGTTGGG-3’
Antisense 2′-O-Me RNAs for blocking alternative splice sites (*:phosphothiorate backbone, mN: 2′-O-methyl oxyribonucleotides)
GFP-ASO	5’-mG*mC*mA*mC*mC*mA*mU*mC*mU*mU*mC*mU*mU*mC*mA*mA*mG*mG*mA-3’	For off-target negative control
ciRS-7-ASO1	5’-mA*mU*mC*mG*mG*mA*mA*mA*mC*mC*mC*mU*mG*mG*mA*mC*mA*mU*mU*mG-3’	For 3´ splice site of ciRS-7
ciRS-7-ASO2	5’-mG*mU*mU*mA*mG*mA*mA*mU*mA*mC*mC*mU*mG*mG*mA*mU*mA*mU*mU*mG-3’	For 5' splice site of ciRS-7
ciRS-7-ASO3	5’-mA*mA*mA*mG*mG*mC*mU*mA*mA*mC*mC*mA*mG*mU*mU*mU*mU*mU*mG*mU-3’	For prox. Alt. 5' splice site of ciRS-7
ciRS-7-ASO4	5’-mU*mA*mC*mC*mA*mA*mU*mG*mU*mG*mC*mU*mA*mA*mA*mA*mG*mA*mA*mA-3’	For dist. Alt. 3' splice site of ciRS-7
ciRS-7-ASO5	5’-mG*mU*mC*mU*mU*mC*mU*mC*mA*mC*mA*mG*mG*mA*mG*mG*mU*mA*mG*mC-3’	For dist. Alt. 5' splice site of ciRS-7
ciRS-7-ASO6	5’-mA*mU*mC*mC*mA*mG*mA*mG*mA*mU*mC*mU*mA*mC*mA*mA*mA*mU*mU*mA-3’	For prox. Alt. 3' splice site of ciRS-7
Guide RNAs for editing alternative splice sites and MIR elements
ciRS-7-AS-gRNA1	5’TACTGTTGGTTCATAAGAT-3’	For positive control (gRNA1/2) & for deletion of alternative 5' splice site (gRNA2/3)
ciRS-7-AS-gRNA2	5’-CTCCACAACCCAATAACCCA-3’
ciRS-7-AS-gRNA3	5’-AAGGTCAGGCTATCACGCTG-3’
ciRS-7-AS-gRNA4	5’-TTTGAGCTAAATTGCCC-3’	For deletion of alternative 3' splice site (gRNA4/5)
ciRS-7-AS-gRNA5	5’-AACATCAATCTGCATTG-3’
ciRS-7-MIR-gRNA1	5’-GTCCTGGCAGTACAACCCCT-3’	For deletion of ciRS-7 5´ MIR element (gRNA1/2+5´donor oligo)
ciRS-7-MIR-gRNA2	5’-AGGCGCAAACTCTCATATTC-3’
ciRS-7-5´MIR-ODN	5’-CTTGTCTGCTCTGGGCTGGGGGCACCCTCTTTTTGGGTGAGTGGTGCTTAGTCCTGGCA GTACAACCCCTGATTTATTGGGTTATTATTATAACATGAATAAGCATTATGCAAATAGAATAT GAGAGTTTGCGCCTATCTTTGCAAAATTTTCACACTTTGATACTTAATTTCCCTCAAATTAAGG-3’
ciRS-7-MIR-gRNA3	5’-ATGATATTAATTTTTATCAT-3’	For deletion of ciRS-7 3´ MIR element (gRNA3/4+3´donor oligo)
ciRS-7-MIR-gRNA4	5’-ATGTGGAAGCAATCAACCTT-3’
ciRS-7-3´MIR-ODN	5’-CTGGTATTTTAGGTAAAGTTAACATGTAGAGTATTATTTGTCCATTTTAAATGATATTAATTT TTATCATTATTCTTACATGACCAAAGAATAATAATAATATAATAATAATAATAATAATAATAACAACAACAACTGCTGTTTAAAATCATGATAGAATGATGTGATATAAAGGTTGATTGCTTCCACATTTTGTGTAGAATATTATACAATCCCGTATACAAATGGTCTCGCTTGATCC-3’
circCDK8-MIR-gRNA1	5’-TATACTCTGATCTAATGCAG-3’	For deletion of circCDK8 5´ MIR element (gRNA1/2)
circCDK8-MIR-gRNA2	5’-GTCAATCTCCCCATTACACC-3’
circCDK8-MIR-gRNA3	5’-ATACTGACGTCTGTATACCC-3’	For deletion of circCDK8 3´ MIR element (gRNA3/4)
circCDK8-MIR-gRNA4	5’-CCATGATAGGATCCCTAAGC-3’
